# CTCF mutation at R567 causes developmental disorders via 3D genome rearrangement and abnormal neurodevelopment

**DOI:** 10.1101/2024.04.07.588438

**Authors:** Jie Zhang, Gongcheng Hu, Yuli Lu, Huawei Ren, Yin Huang, Yulin Wen, Binrui Ji, Diyang Wang, Haidong Wang, Huisheng Liu, Ning Ma, Guangjin Pan, Yibo Qu, Wei Zhang, Zhichao Miao, Hongjie Yao

## Abstract

The three-dimensional genome structure organized by CTCF is required for development. Clinically identified mutations in *CTCF* have been linked to adverse developmental outcomes. Nevertheless, the underlying mechanism remains elusive. In this investigation, we explored the regulatory roles of a clinically relevant R567W point mutation, located within the 11^th^ zinc finger of CTCF, by introducing this mutation into both murine models and human embryonic stem cell-derived cortical organoid models. Mice with homozygous CTCF^R567W^ mutation exhibited growth impediments, resulting in postnatal mortality, and deviations in brain, heart, and lung development at the pathological and single- cell transcriptome levels. This mutation induced premature stem-like cell exhaustion, accelerated the maturation of GABAergic neurons, and disrupted neurodevelopmental and synaptic pathways. Additionally, it specifically hindered CTCF binding to peripheral motifs upstream to the core consensus site, causing alterations in local chromatin structure and gene expression, particularly at the clustered protocadherin locus. Comparative analysis using human cortical organoids mirrored the consequences induced by this mutation. In summary, this study elucidates the influence of the CTCF^R567W^ mutation on human neurodevelopmental disorders, paving the way for potential therapeutic interventions.
