## Supplemental Data 1 for "CTCF mutation at R567 causes developmental disorders via 3D genome rearrangement and abnormal neurodevelopment": Supplementary Data 5. DEGs from lung snRNA-seq data.xlsx

### Sheet: AT1
Supplementary Data 5. DEGs of lung snRNA-seq data
gene	p_val	avg_log2FC	pct.1	pct.2	p_val_adj
Rasgrf1	7.9443e-89	0.771571	0.419	0.032	1.64797e-84
Hbb-bs	9.74072e-34	-1.14942	0.408	0.656	2.02062e-29
Serpinb9	1.7489e-33	0.448802	0.42	0.177	3.62792e-29
Cped1	2.93337e-29	-0.588771	0.384	0.613	6.08499e-25
C430049B03Rik	5.32277e-29	0.511549	0.99	0.97	1.10416e-24
Gm42418	2.49872e-26	-0.29807	1	1	5.18334e-22
Myo1b	1.00572e-23	-0.374015	0.178	0.385	2.08626e-19
Ghr	1.052e-23	-0.45981	0.388	0.604	2.18228e-19
Mbip	3.72534e-21	0.353327	0.892	0.794	7.72785e-17
Nebl	6.91011e-21	-0.390851	0.289	0.494	1.43343e-16
Hs6st3	3.82979e-20	-0.284525	0.112	0.284	7.94452e-16
Sema5a	5.72814e-20	-0.413776	0.657	0.81	1.18824e-15
Lyz2	7.56837e-19	-0.284747	0.154	0.323	1.56998e-14
Nexmif	5.20101e-18	0.453728	0.499	0.316	1.0789e-13
Fbn2	5.309e-18	0.581225	0.599	0.427	1.1013e-13
Nav2	6.6102e-18	0.320508	0.96	0.946	1.37122e-13
Scgb3a2	1.06073e-17	-0.273224	0.17	0.343	2.20038e-13
Rsrp1	1.15078e-16	-0.3048	0.77	0.869	2.38718e-12
Nnat	1.72206e-16	0.369884	0.602	0.419	3.57224e-12
Aqp5	3.59099e-16	-0.252788	0.163	0.325	7.44915e-12
Macf1	5.55093e-16	-0.288501	0.932	0.969	1.15149e-11
Eln	6.03759e-16	-0.326719	0.463	0.633	1.25244e-11
Col4a3bp	7.15757e-16	-0.308945	0.455	0.605	1.48477e-11
Ptk2	7.93425e-16	0.344581	0.807	0.692	1.64588e-11
Pacrg	3.19e-15	0.316384	0.277	0.134	6.61733e-11
Vegfa	3.20477e-15	-0.28378	0.933	0.962	6.64797e-11
Klf5	3.39547e-15	0.347092	0.552	0.401	7.04355e-11
Atp8a1	3.58162e-15	0.335679	0.968	0.965	7.42971e-11
Ccn2	2.24149e-14	0.302164	0.258	0.126	4.64975e-10
Hmcn1	3.25658e-14	0.405819	0.259	0.13	6.75546e-10
Hck	4.13437e-14	-0.267891	0.186	0.336	8.57633e-10
Hs2st1	5.6556e-14	-0.274385	0.922	0.96	1.1732e-09
Scgb1a1	6.00767e-14	-0.29718	0.31	0.464	1.24623e-09
Anxa3	7.24442e-14	-0.285293	0.869	0.932	1.50278e-09
Itgb6	7.81316e-14	-0.291922	0.652	0.774	1.62076e-09
Tjp1	1.3258e-13	0.287983	0.944	0.901	2.75024e-09
Ptprd	2.10636e-13	-0.293983	0.177	0.32	4.36944e-09
Rgcc	2.76927e-13	-0.315998	0.542	0.692	5.74458e-09
Gm16093	3.7323e-13	0.255215	0.943	0.899	7.74229e-09
Prkn	5.36087e-13	0.324065	0.502	0.348	1.11206e-08
Fn1	5.50775e-13	-0.262314	0.398	0.547	1.14253e-08
Hba-a1	7.55138e-13	-0.88431	0.257	0.4	1.56646e-08
Bmt2	9.32895e-13	0.356068	0.561	0.424	1.9352e-08
Hbb-bt	1.65431e-12	-0.529107	0.129	0.257	3.4317e-08
Dennd3	2.51608e-12	-0.28074	0.641	0.738	5.21936e-08
Ctnnd2	2.95194e-12	0.3083	0.944	0.904	6.12349e-08
Rora	4.60085e-12	0.354822	0.507	0.372	9.544e-08
Col23a1	1.14233e-11	0.282244	0.252	0.132	2.36965e-07
Tinag	1.35513e-11	0.401779	0.665	0.545	2.81109e-07
Cacna1c	1.71599e-11	0.292461	0.528	0.386	3.55965e-07
Strbp	2.12443e-11	0.251831	0.822	0.737	4.40691e-07
Kcnq1ot1	3.11679e-11	0.28714	0.883	0.836	6.46547e-07
Retreg1	6.94478e-11	-0.250128	0.442	0.583	1.44063e-06
Hba-a2	9.70379e-11	-0.741297	0.211	0.34	2.01295e-06
Dpyd	2.29266e-10	0.374379	0.476	0.348	4.7559e-06
Zfp608	3.69549e-10	0.27362	0.872	0.824	7.66592e-06
Msln	8.39939e-10	-0.255977	0.471	0.599	1.74237e-05
Pde4d	1.14052e-09	-0.284313	0.465	0.596	2.36589e-05
Adamtsl1	6.60701e-09	0.290574	0.967	0.968	0.000137056
Jarid2	7.02488e-09	0.265283	0.795	0.728	0.000145724
Arid5b	8.36754e-09	0.320262	0.688	0.606	0.000173576
Gprc5a	9.83877e-09	0.254666	0.882	0.844	0.000204095
Hmgcll1	1.13074e-08	0.263942	0.513	0.403	0.00023456
Robo1	2.2744e-08	0.314911	0.569	0.466	0.000471801
Ust	3.54008e-08	0.274343	0.66	0.564	0.000734354
Tle4	8.03425e-08	0.253915	0.82	0.76	0.00166662
Unc5d	1.59442e-07	0.309478	0.374	0.271	0.00330746
9530026P05Rik	9.70956e-07	0.303724	0.401	0.307	0.0201415

### Sheet: AT2
gene	p_val	avg_log2FC	pct.1	pct.2	p_val_adj
Lyz1	4.66173e-140	-1.21905	0.12	0.5	9.67028e-136
Rasgrf1	4.56433e-136	0.642963	0.373	0.056	9.46824e-132
Lyz2	1.4012e-101	-0.831028	0.2	0.513	2.90665e-97
Col23a1	2.95916e-84	0.599229	0.808	0.582	6.13849e-80
Gm42418	2.0176e-67	-0.292742	1	1	4.1853e-63
Ros1	2.10696e-56	-0.502689	0.282	0.528	4.37068e-52
Lama3	2.77371e-56	0.460941	0.851	0.71	5.75377e-52
Sftpc	3.81294e-56	0.37315	1	1	7.90957e-52
Hbb-bs	3.44942e-54	-0.414527	0.373	0.6	7.15547e-50
Gsap	1.84277e-49	-0.421447	0.73	0.867	3.82263e-45
Gm20629	9.50449e-47	0.438133	0.34	0.151	1.97161e-42
Foxp2	4.46003e-46	-0.534523	0.953	0.98	9.25188e-42
C430049B03Rik	6.5899e-45	0.662577	0.817	0.68	1.36701e-40
Cxcl15	7.42325e-45	-0.472837	0.845	0.93	1.53988e-40
Cpsf6	7.61854e-45	0.42466	0.868	0.789	1.58039e-40
Sftpa1	3.5059e-44	-0.475357	0.73	0.846	7.27264e-40
Adam19	4.85034e-38	-0.393684	0.267	0.458	1.00615e-33
Zmat4	3.55642e-37	-0.515042	0.445	0.625	7.37745e-33
Retnla	6.0672e-37	-0.378692	0.253	0.448	1.25858e-32
Col6a1	1.70052e-36	-0.273044	0.255	0.451	3.52756e-32
Itga9	7.80621e-35	-0.319204	0.851	0.925	1.61932e-30
Eln	3.07047e-34	-0.310037	0.46	0.639	6.36937e-30
Gpam	2.03029e-33	-0.380624	0.742	0.838	4.21163e-29
Scgb3a2	2.79475e-33	-0.275038	0.177	0.346	5.79743e-29
Hc	7.40444e-32	-0.393171	0.846	0.91	1.53598e-27
Elmo1	2.01233e-31	-0.321837	0.334	0.513	4.17437e-27
Arhgef38	2.28468e-31	-0.390016	0.609	0.758	4.73934e-27
Fn1	6.31894e-31	-0.291435	0.357	0.534	1.3108e-26
Car8	5.07671e-30	-0.48062	0.54	0.682	1.05311e-25
Col4a3bp	6.50273e-30	-0.263951	0.301	0.466	1.34893e-25
Ctnnd2	1.20298e-29	0.479251	0.77	0.666	2.49547e-25
Soat1	4.90394e-28	-0.318388	0.849	0.911	1.01727e-23
Zfp385b	6.4784e-28	-0.372665	0.363	0.522	1.34388e-23
Lamp3	7.69477e-28	-0.284944	0.876	0.94	1.5962e-23
Fstl4	6.21387e-27	0.455826	0.377	0.229	1.289e-22
Acoxl	2.36576e-26	-0.466085	0.246	0.399	4.90754e-22
Slco4c1	8.82771e-26	-0.322032	0.592	0.721	1.83122e-21
Anapc4	1.20971e-25	0.320481	0.549	0.409	2.50943e-21
Pcca	3.41892e-24	-0.274773	0.447	0.588	7.0922e-20
Mysm1	4.30414e-24	-0.297843	0.534	0.657	8.92851e-20
Hmgcll1	4.86893e-24	0.250081	0.269	0.141	1.01001e-19
Gm35188	1.27724e-23	0.28971	0.582	0.435	2.64951e-19
Gm31356	1.22871e-22	-0.273431	0.638	0.782	2.54884e-18
Kcnq1ot1	4.12698e-22	0.28997	0.89	0.848	8.56101e-18
Pde7b	4.33582e-22	-0.307662	0.595	0.745	8.99423e-18
Dstn	6.76915e-22	0.294268	0.61	0.486	1.40419e-17
Fut8	1.11948e-21	-0.314532	0.604	0.719	2.32226e-17
Gm16599	4.06307e-21	0.300246	0.796	0.72	8.42843e-17
Dock4	1.66416e-20	-0.268976	0.378	0.518	3.45214e-16
Snx7	2.03112e-19	-0.316055	0.626	0.726	4.21336e-15
Il33	2.33962e-19	-0.329273	0.235	0.36	4.85331e-15
Rmdn2	2.51257e-19	-0.263804	0.642	0.745	5.21207e-15
Cd36	4.35431e-19	-0.290924	0.712	0.8	9.03258e-15
Dpyd	4.85357e-19	0.302485	0.849	0.774	1.00682e-14
Neat1	2.49671e-18	0.254069	0.937	0.927	5.17918e-14
Tmem163	3.37253e-18	-0.25105	0.6	0.728	6.99597e-14
Rps6ka3	1.08584e-17	-0.270224	0.743	0.814	2.25246e-13
Tle4	1.12196e-17	0.278237	0.661	0.575	2.3274e-13
H3f3b	1.46146e-17	0.293319	0.747	0.69	3.03164e-13
Ror1	3.42159e-17	-0.255982	0.625	0.745	7.09774e-13
Macrod2	5.43109e-17	0.287286	0.39	0.274	1.12663e-12
Gclc	2.02091e-16	-0.258025	0.421	0.538	4.19217e-12
Rreb1	5.41545e-16	0.275657	0.776	0.71	1.12338e-11
Adamts6	6.75223e-16	-0.339892	0.38	0.495	1.40068e-11
Pde7a	3.38192e-15	0.286356	0.757	0.696	7.01545e-11
mt-Cytb	1.1164e-13	0.281655	0.505	0.394	2.31586e-09
Robo1	2.13585e-12	0.263467	0.479	0.389	4.4306e-08
mt-Co1	1.35407e-11	0.299702	0.564	0.478	2.80888e-07
mt-Co3	4.26001e-08	0.268383	0.613	0.559	0.000883697
Tfcp2l1	3.76365e-07	-0.253301	0.406	0.47	0.00780732

### Sheet: Blood cell
gene	p_val	avg_log2FC	pct.1	pct.2	p_val_adj
Hbb-bs	9.78147e-09	-0.667771	0.399	0.704	0.000202907
Hba-a1	2.38442e-08	-0.639596	0.229	0.521	0.000494625
Gm30489	1.60723e-07	0.466051	0.366	0.136	0.00333403
Egfem1	2.08741e-07	-1.35077	0.222	0.446	0.00433012
Stab1	2.22057e-07	0.777831	0.536	0.291	0.00460635
Lyz2	3.98805e-07	-0.81538	0.412	0.7	0.00827282
Kcnip4	7.39233e-07	-1.56998	0.144	0.352	0.0153346
Psd3	1.31639e-06	0.602449	0.595	0.352	0.0273072
Myo1e	1.56459e-06	-0.448678	0.124	0.338	0.0324558
Ophn1	1.70877e-06	0.736196	0.542	0.324	0.0354467
Rnf150	2.18684e-06	0.673242	0.497	0.268	0.0453637

### Sheet: Ciliated cell
gene	p_val	avg_log2FC	pct.1	pct.2	p_val_adj
AC149090.1	1.78853e-10	0.633895	0.989	0.949	3.71013e-06
Rims2	8.14199e-10	0.472264	0.276	0.019	1.68897e-05
Mt2	1.19943e-08	0.640622	0.356	0.076	0.000248809
Atp8a1	1.58111e-06	-0.643087	0.678	0.86	0.0327985
Gm42418	1.94348e-06	-0.300092	1	1	0.0403156
Mt1	1.97051e-06	0.858191	0.494	0.229	0.0408762

### Sheet: Club cell
gene	p_val	avg_log2FC	pct.1	pct.2	p_val_adj
Rims2	6.49914e-25	0.540568	0.258	0	1.34818e-20
Tafa2	9.06079e-21	0.736302	0.305	0.038	1.87957e-16
Sftpb	3.97513e-20	0.787406	0.811	0.546	8.24601e-16
Gm42418	3.64646e-18	-0.347286	1	1	7.56421e-14
Cadm2	4.60302e-18	0.847565	0.756	0.465	9.5485e-14
Rasgrf1	6.95979e-17	0.54497	0.411	0.136	1.44374e-12
Cacna2d1	4.27483e-16	0.73491	0.753	0.484	8.86771e-12
Cacna1c	2.22037e-11	-0.483866	0.422	0.658	4.60594e-07
Atp8b1	5.93226e-11	0.410834	0.433	0.207	1.23059e-06
Hbb-bs	2.6108e-10	-0.464097	0.345	0.571	5.41585e-06
Greb1l	3.55039e-10	0.340507	0.28	0.095	7.36492e-06
Pls3	1.55328e-09	0.484691	0.673	0.489	3.22212e-05
Bsg	2.18294e-09	-0.362369	0.655	0.799	4.52829e-05
Ptprd	2.93285e-09	-0.275272	0.095	0.291	6.08391e-05
Grem2	3.73775e-09	0.32964	0.324	0.136	7.75359e-05
Nav2	3.94159e-09	0.403022	0.931	0.856	8.17642e-05
Lyz2	1.53397e-08	-0.309368	0.135	0.323	0.000318206
Rsrp1	2.01564e-08	-0.289289	0.869	0.916	0.000418124
Rora	2.34934e-08	0.451948	0.76	0.622	0.000487346
Galntl6	3.39784e-08	0.588054	0.462	0.266	0.000704847
Nebl	5.96429e-08	-0.421623	0.716	0.853	0.00123723
Col4a3bp	1.6013e-07	-0.301384	0.324	0.519	0.00332173
Hba-a1	1.75338e-07	-0.310005	0.218	0.405	0.00363722
Cachd1	2.64403e-07	-0.311824	0.447	0.652	0.00548477
Adamtsl1	2.8305e-07	0.457188	0.855	0.717	0.0058716
Gm8113	4.05756e-07	0.900558	0.389	0.226	0.008417
Large1	4.37839e-07	0.332341	0.578	0.394	0.00908253
Mpp7	4.81072e-07	-0.285301	0.636	0.815	0.00997936
Eya2	5.49372e-07	-0.299338	0.287	0.465	0.0113962
Sptbn1	9.28744e-07	-0.323386	0.473	0.647	0.0192659
Rpl30	1.1623e-06	-0.262468	0.215	0.389	0.0241107
Klf5	1.81591e-06	0.369942	0.484	0.312	0.0376693
Baz2b	2.03478e-06	-0.273667	0.651	0.807	0.0422095
Scgb3a2	2.32076e-06	-0.407878	0.829	0.897	0.0481419

### Sheet: Endothelial cell
gene	p_val	avg_log2FC	pct.1	pct.2	p_val_adj
Camk4	3.75993e-47	0.748355	0.507	0.238	7.79961e-43
Hbb-bs	3.34725e-46	-0.941118	0.471	0.736	6.94353e-42
Gm42418	8.93295e-38	-0.309844	1	1	1.85305e-33
Hs6st3	4.10765e-36	-0.476396	0.106	0.323	8.52091e-32
Lyz2	4.96248e-35	-0.395345	0.145	0.37	1.02942e-30
Hmcn1	8.98682e-34	0.686115	0.689	0.477	1.86423e-29
Nckap5	3.58935e-29	-0.539726	0.877	0.924	7.44575e-25
Sema6d	3.08118e-28	0.555427	0.836	0.702	6.39159e-24
Rnf213	8.40575e-28	-0.424	0.124	0.308	1.74369e-23
Meg3	1.93396e-27	-0.466834	0.561	0.73	4.01181e-23
Eln	2.24977e-26	-0.560442	0.552	0.709	4.66692e-22
Tcf4	3.34081e-25	0.35987	0.986	0.968	6.93018e-21
Gm30382	1.29882e-24	0.59348	0.621	0.427	2.69428e-20
Macf1	1.11301e-23	-0.351379	0.96	0.981	2.30882e-19
Sgip1	3.2779e-23	0.429579	0.401	0.218	6.79967e-19
Nebl	6.95014e-23	-0.389634	0.151	0.33	1.44174e-18
Hba-a2	1.85264e-22	-0.592542	0.244	0.437	3.84311e-18
Hbb-bt	2.11551e-22	-0.518176	0.163	0.342	4.38842e-18
Foxp2	6.05404e-22	-0.368423	0.137	0.304	1.25585e-17
Hba-a1	1.08231e-21	-0.687718	0.324	0.505	2.24515e-17
Epas1	1.93255e-20	-0.390673	0.46	0.628	4.00888e-16
Fn1	2.38651e-19	-0.366463	0.425	0.603	4.95058e-15
Sftpa1	3.14662e-19	-0.281715	0.137	0.29	6.52734e-15
Arhgap18	2.03159e-18	0.503217	0.761	0.666	4.21433e-14
Alcam	1.69165e-17	-0.348894	0.344	0.5	3.50916e-13
Gnai1	3.21151e-17	0.411048	0.388	0.24	6.66195e-13
Ldb2	4.53319e-17	0.320477	0.982	0.947	9.40364e-13
Ank3	6.28661e-17	-0.276494	0.128	0.27	1.3041e-12
Mettl24	1.04738e-16	-0.299939	0.134	0.272	2.17269e-12
Slit2	1.24153e-16	-0.312781	0.467	0.628	2.57542e-12
Sfta3-ps	1.51344e-16	-0.359842	0.43	0.578	3.13948e-12
Aff3	1.7545e-16	-0.479683	0.5	0.64	3.63953e-12
Adgrl4	2.25851e-16	0.380576	0.593	0.442	4.68505e-12
Samd12	1.2033e-15	0.380434	0.444	0.283	2.49613e-11
Gm20631	5.4821e-15	0.378552	0.308	0.175	1.13721e-10
Gm15738	1.34459e-14	0.326047	0.59	0.454	2.78923e-10
Add3	1.46234e-14	-0.340883	0.365	0.515	3.03349e-10
Mgp	1.87723e-14	-0.312315	0.277	0.414	3.89412e-10
Ldlrad4	3.4027e-14	0.337646	0.8	0.702	7.05856e-10
Tbx2	7.57653e-14	-0.26597	0.149	0.275	1.57167e-09
Cacnb2	1.00768e-13	-0.36691	0.243	0.372	2.09034e-09
Strbp	1.06019e-13	0.419211	0.8	0.705	2.19926e-09
Rsrp1	2.21488e-13	-0.303679	0.651	0.735	4.59455e-09
Smad7	4.64512e-13	-0.298212	0.203	0.336	9.63583e-09
Robo2	8.62036e-13	-0.405604	0.148	0.267	1.78821e-08
Atg3	1.06512e-12	0.263383	0.315	0.193	2.20948e-08
Calcrl	1.13019e-12	-0.305913	0.891	0.954	2.34448e-08
Tmem100	1.13576e-12	-0.348208	0.14	0.256	2.35603e-08
Ppp1r9a	1.91711e-12	0.326574	0.621	0.502	3.97686e-08
Tspan7	2.02402e-12	-0.36525	0.544	0.665	4.19863e-08
Cd36	2.24728e-12	-0.337266	0.506	0.643	4.66176e-08
Diaph3	4.72118e-12	0.512553	0.264	0.149	9.79361e-08
mt-Co2	5.3546e-12	-0.471653	0.423	0.557	1.11076e-07
Ddx5	6.08813e-12	0.28042	0.883	0.843	1.26292e-07
Scgb3a2	2.28687e-11	-0.267508	0.22	0.339	4.74387e-07
Klf12	6.76114e-11	-0.251092	0.229	0.358	1.40253e-06
mt-Co1	1.6841e-10	-0.430256	0.447	0.568	3.4935e-06
Pcsk5	1.99254e-10	0.379895	0.639	0.537	4.13333e-06
2610307P16Rik	2.56989e-10	0.278711	0.705	0.588	5.33098e-06
Plpp1	4.26954e-10	-0.307512	0.499	0.604	8.85674e-06
mt-Co3	9.4853e-10	-0.45593	0.547	0.653	1.96763e-05
Plxdc2	1.01293e-09	-0.264509	0.209	0.313	2.10123e-05
Tmsb4x	2.72946e-09	-0.267119	0.416	0.527	5.662e-05
mt-Cytb	3.83396e-09	-0.415424	0.406	0.524	7.95318e-05
mt-Atp6	6.53038e-09	-0.395132	0.507	0.616	0.000135466
Tdrd3	9.20128e-09	0.257389	0.464	0.357	0.000190871
mt-Nd4	4.90785e-08	-0.267244	0.316	0.422	0.00101808
5330438D12Rik	5.92649e-08	0.254189	0.61	0.531	0.00122939
mt-Nd2	7.10461e-08	-0.28038	0.27	0.374	0.00147378
Mylk	2.08943e-07	-0.260108	0.349	0.444	0.0043343
Rapgef5	4.85359e-07	0.27613	0.899	0.894	0.0100683
Mest	5.46001e-07	0.258339	0.702	0.634	0.0113262
Arhgap6	5.80506e-07	-0.329814	0.208	0.293	0.012042
Prickle2	6.68915e-07	-0.619392	0.301	0.383	0.013876
Lrmda	9.36606e-07	0.288431	0.531	0.443	0.0194289
mt-Nd1	1.47523e-06	-0.314909	0.291	0.375	0.0306023

### Sheet: Fibroblast
gene	p_val	avg_log2FC	pct.1	pct.2	p_val_adj
Malat1	3.33026e-143	0.41945	1	1	6.90828e-139
Fmo2	1.00111e-128	-0.669374	0.658	0.867	2.07671e-124
Sult5a1	5.05971e-128	-0.535498	0.104	0.392	1.04959e-123
Gm42418	2.84556e-119	-0.362398	0.999	1	5.90283e-115
C7	1.39546e-118	-1.05978	0.143	0.422	2.89475e-114
Sgcd	8.28184e-111	0.859642	0.753	0.498	1.71799e-106
Nebl	2.60374e-110	-0.474896	0.956	0.981	5.40121e-106
Hbb-bs	2.51269e-105	-0.589908	0.392	0.654	5.21232e-101
Nav3	6.56301e-100	-0.777199	0.24	0.512	1.36143e-95
Epha3	1.34972e-93	-0.69006	0.553	0.804	2.79986e-89
Nhs	2.59188e-82	0.60718	0.733	0.505	5.3766e-78
Prex2	1.38658e-73	-0.35121	0.983	0.991	2.87631e-69
Glis3	4.72918e-69	0.511879	0.705	0.492	9.81021e-65
Nckap5	2.79242e-68	-0.459943	0.908	0.955	5.7926e-64
Hs6st3	3.06018e-66	-0.505563	0.948	0.97	6.34803e-62
Lyz2	2.77362e-62	-0.355651	0.155	0.352	5.7536e-58
Ryr3	4.87711e-61	-0.519999	0.282	0.504	1.01171e-56
Cpeb2	3.56672e-60	0.3066	0.265	0.092	7.39881e-56
Ncam1	1.34996e-52	0.420017	0.434	0.241	2.80036e-48
Rsrp1	3.82751e-51	-0.336032	0.812	0.892	7.93978e-47
Hba-a1	3.68385e-50	-0.351328	0.273	0.464	7.64179e-46
Fat3	1.61007e-48	-0.567665	0.392	0.576	3.33993e-44
Rbms3	2.45441e-48	0.255413	0.995	0.99	5.09143e-44
Cped1	1.11307e-46	0.29036	0.977	0.96	2.30895e-42
Spidr	5.98518e-46	0.388616	0.541	0.368	1.24157e-41
4933431K23Rik	7.61301e-46	0.383591	0.659	0.498	1.57924e-41
Adam12	4.61336e-45	-0.436297	0.333	0.523	9.56995e-41
Mctp2	2.13567e-44	0.397161	0.672	0.504	4.43023e-40
Rad51b	1.56395e-42	0.44719	0.542	0.371	3.24426e-38
Eln	2.71422e-41	-0.333066	0.967	0.989	5.63038e-37
Kcnb2	6.97583e-41	-0.528863	0.116	0.26	1.44707e-36
Efna5	2.15776e-39	-0.435015	0.157	0.311	4.47605e-35
Immp2l	4.32273e-39	0.448869	0.537	0.377	8.96707e-35
Mbnl2	1.9006e-37	0.28266	0.963	0.935	3.94261e-33
Dpep1	1.9288e-37	0.317273	0.577	0.425	4.0011e-33
A730049H05Rik	6.62522e-37	0.31863	0.457	0.297	1.37434e-32
Prkg2	1.1727e-35	-0.315618	0.283	0.441	2.43265e-31
Sfta3-ps	1.30123e-35	-0.318432	0.366	0.528	2.69926e-31
Cdh11	2.20888e-35	0.261619	0.981	0.973	4.5821e-31
Elmo1	2.28661e-35	-0.265001	0.946	0.972	4.74334e-31
Gm10848	3.91459e-35	0.314197	0.704	0.57	8.12042e-31
Hba-a2	3.96534e-35	-0.28185	0.208	0.358	8.22571e-31
Scgb3a2	5.62524e-35	-0.290326	0.191	0.338	1.1669e-30
Alcam	6.1439e-35	-0.342631	0.656	0.798	1.27449e-30
Arhgef3	6.6822e-35	-0.335398	0.561	0.694	1.38616e-30
Fras1	4.1746e-34	-0.372401	0.392	0.541	8.65978e-30
Scgb1a1	3.60761e-32	-0.304903	0.316	0.463	7.48362e-28
Adamts9	5.87018e-32	0.295725	0.884	0.811	1.21771e-27
Cntnap2	1.03623e-31	0.444855	0.423	0.276	2.14957e-27
Egfem1	6.41846e-31	-0.584813	0.158	0.286	1.33144e-26
Cxcl15	9.6402e-31	-0.256043	0.211	0.348	1.99976e-26
Ppp4r4	6.13822e-30	-0.32046	0.481	0.607	1.27331e-25
Ror1	1.78963e-29	-0.348069	0.518	0.649	3.7124e-25
Gm26672	6.16193e-29	0.269464	0.349	0.218	1.27823e-24
Strbp	2.22247e-27	0.270523	0.675	0.544	4.61029e-23
Phf21a	2.05551e-26	0.26162	0.775	0.653	4.26395e-22
Rora	3.30339e-26	0.262122	0.91	0.855	6.85254e-22
Tpt1	1.00671e-25	-0.258301	0.347	0.477	2.08832e-21
Znrf3	2.51054e-25	-0.320127	0.545	0.644	5.20786e-21
Gfra2	3.61787e-25	-0.270691	0.36	0.484	7.50491e-21
Lrmda	8.88796e-25	0.381057	0.47	0.349	1.84372e-20
A230057D06Rik	9.1819e-24	0.326853	0.417	0.293	1.90469e-19
Aff3	3.04516e-23	0.278501	0.463	0.33	6.31688e-19
Negr1	5.57674e-23	0.348397	0.424	0.298	1.15684e-18
Mcc	4.10053e-21	0.250164	0.498	0.375	8.50614e-17
Rps6ka3	8.87546e-21	-0.281033	0.358	0.476	1.84113e-16
Magi2	2.16722e-20	0.337973	0.312	0.205	4.49568e-16
Ptch1	6.95872e-20	0.294413	0.655	0.553	1.44352e-15
Bmper	2.05174e-19	-0.273946	0.599	0.696	4.25614e-15
Pik3r1	2.20693e-19	-0.26239	0.754	0.799	4.57805e-15
Angpt1	4.33315e-19	-0.327121	0.636	0.714	8.98868e-15
2022-03-03	1.08252e-18	0.264627	0.445	0.337	2.24558e-14
Pid1	6.64783e-18	-0.262926	0.757	0.839	1.37903e-13
Mtss1	1.76549e-16	-0.25738	0.605	0.672	3.66234e-12
Hhip	4.93737e-13	-0.276589	0.546	0.627	1.02421e-08

### Sheet: Myofibroblast
gene	p_val	avg_log2FC	pct.1	pct.2	p_val_adj
Meg3	1.73286e-79	-1.02625	0.864	0.991	3.59464e-75
Nnat	2.52665e-63	1.30174	0.799	0.466	5.24128e-59
Nrxn3	1.30806e-59	0.694705	0.997	0.975	2.71343e-55
Gm42418	4.66236e-33	-0.35535	1	1	9.67159e-29
Pcsk5	4.56952e-32	0.684324	0.93	0.79	9.47902e-28
Rian	1.08563e-29	-0.599191	0.327	0.625	2.25204e-25
Hbb-bs	9.31376e-27	-0.39374	0.362	0.624	1.93205e-22
Gpc6	1.87732e-25	-0.812977	0.25	0.503	3.8943e-21
Arhgap24	4.8581e-25	0.559023	0.943	0.859	1.00776e-20
Rsrp1	7.92013e-24	-0.44711	0.767	0.888	1.64295e-19
Prr16	1.87e-22	0.648822	0.785	0.588	3.87912e-18
Lyz2	4.48708e-22	-0.358016	0.127	0.353	9.30799e-18
Opcml	2.20187e-21	0.556615	0.933	0.875	4.56756e-17
Erg	2.67057e-21	0.519545	0.576	0.357	5.53984e-17
Aff3	8.92287e-19	0.444807	0.843	0.723	1.85096e-14
Bmp6	1.19618e-18	0.580484	0.313	0.122	2.48135e-14
Cdh4	1.99205e-18	0.487021	0.72	0.481	4.13231e-14
Gm10848	2.10489e-18	0.416159	0.905	0.826	4.36638e-14
Elmo1	2.84599e-18	-0.370997	0.941	0.985	5.90372e-14
Neo1	4.21746e-18	-0.432365	0.542	0.726	8.74871e-14
Celf2	8.36067e-18	0.345017	0.995	0.994	1.73434e-13
Scgb3a2	2.83913e-17	-0.33278	0.156	0.359	5.8895e-13
Dnm3	6.16606e-17	0.431936	0.536	0.321	1.27909e-12
Wnt5a	7.23028e-17	0.39597	0.558	0.344	1.49985e-12
9530026P05Rik	1.31584e-16	0.598248	0.655	0.481	2.72957e-12
Nckap5	5.86825e-16	-0.429931	0.298	0.488	1.21731e-11
Sfta3-ps	6.61457e-16	-0.431299	0.348	0.545	1.37213e-11
Rbms3	7.05279e-16	0.268193	1	0.996	1.46303e-11
Alcam	9.0241e-16	-0.354701	0.28	0.5	1.87196e-11
Adk	1.05492e-15	-0.534136	0.593	0.762	2.18833e-11
Socs2	1.19489e-15	-0.393813	0.528	0.696	2.47868e-11
Macf1	1.46118e-15	-0.373355	0.893	0.949	3.03107e-11
Tmem178	2.90425e-15	0.373376	0.454	0.254	6.02458e-11
Zfp536	1.02932e-14	0.428295	0.912	0.884	2.13522e-10
Lrrk1	2.6267e-14	0.382355	0.666	0.504	5.44884e-10
B4galt1	3.92215e-14	-0.392339	0.304	0.487	8.1361e-10
Robo1	5.6716e-14	0.383427	0.95	0.954	1.17652e-09
Chn2	6.95954e-14	-0.322024	0.129	0.295	1.44369e-09
Glul	8.25235e-14	0.33517	0.349	0.179	1.71187e-09
Fn1	9.08726e-14	-0.35735	0.398	0.585	1.88506e-09
Limch1	9.56068e-14	-0.417027	0.212	0.388	1.98327e-09
Scgb1a1	1.51157e-13	-0.315791	0.327	0.525	3.1356e-09
Zmat4	3.41992e-13	-0.396074	0.141	0.301	7.09427e-09
Aopep	7.58634e-13	-0.329702	0.785	0.893	1.57371e-08
Cxcl15	2.23855e-12	-0.271776	0.185	0.351	4.64365e-08
Psd3	3.06838e-12	0.387376	0.566	0.42	6.36505e-08
Gm48091	4.40912e-12	0.359224	0.472	0.296	9.14628e-08
Trpc6	5.68487e-12	0.418015	0.303	0.155	1.17927e-07
Sema3a	8.09437e-12	-0.388522	0.132	0.278	1.6791e-07
Prdm6	1.0328e-11	0.314655	0.965	0.945	2.14245e-07
Lsp1	1.4107e-11	0.346284	0.539	0.379	2.92636e-07
Eln	1.69788e-11	0.415726	0.971	0.967	3.52208e-07
Mgp	1.85848e-11	-0.358681	0.676	0.812	3.85523e-07
Ank2	1.99282e-11	-0.48776	0.69	0.793	4.1339e-07
Palld	1.99839e-11	-0.364607	0.856	0.935	4.14545e-07
Rbfox1	6.13917e-11	-0.60981	0.148	0.29	1.27351e-06
Pik3r1	1.05881e-10	-0.330691	0.637	0.753	2.19639e-06
Fut8	1.49118e-10	0.369251	0.69	0.583	3.09331e-06
Junos	1.77382e-10	0.268923	0.349	0.198	3.67961e-06
Slit3	1.91603e-10	-0.296894	0.215	0.374	3.97462e-06
Fam227b	1.95218e-10	0.412032	0.457	0.314	4.0496e-06
Pdgfra	1.96661e-10	0.388493	0.947	0.92	4.07954e-06
Gm47283	2.19884e-10	-0.251668	0.185	0.33	4.56128e-06
Suclg2	2.27412e-10	-0.289689	0.209	0.354	4.71744e-06
Maml2	2.39249e-10	-0.306477	0.575	0.732	4.96299e-06
Pced1b	2.43058e-10	-0.268853	0.328	0.503	5.04199e-06
Slco2a1	2.78897e-10	0.328059	0.567	0.402	5.78544e-06
Prkag2	3.50166e-10	-0.368859	0.402	0.546	7.26385e-06
Dst	3.74423e-10	-0.264599	0.734	0.854	7.76702e-06
Setbp1	5.47749e-10	0.286569	0.894	0.829	1.13625e-05
Klhl2	7.60246e-10	-0.32192	0.422	0.562	1.57705e-05
B830012L14Rik	9.32578e-10	-0.250112	0.121	0.251	1.93454e-05
P4ha3	1.05722e-09	0.278433	0.34	0.198	2.1931e-05
C030005K06Rik	2.33182e-09	-0.285178	0.263	0.405	4.83713e-05
Nexn	2.84046e-09	0.339673	0.72	0.628	5.89225e-05
Frmd4b	3.33332e-09	-0.292924	0.309	0.461	6.91464e-05
Prex2	3.36588e-09	0.335508	0.722	0.624	6.98219e-05
Frem1	3.3921e-09	-0.305039	0.523	0.653	7.03656e-05
Ets1	4.05331e-09	-0.302191	0.392	0.536	8.40818e-05
Gm13269	4.28604e-09	0.30173	0.873	0.818	8.89096e-05
Tnc	8.30483e-09	-0.355151	0.52	0.658	0.000172275
Grb10	9.1471e-09	0.320902	0.936	0.912	0.000189748
Hmcn1	9.56385e-09	0.305157	0.493	0.347	0.000198393
Sms	1.16338e-08	-0.27083	0.283	0.421	0.000241331
Phactr1	1.58184e-08	0.250486	0.272	0.15	0.000328136
Tmtc1	1.65104e-08	0.268883	0.803	0.686	0.000342491
Abi3bp	2.04841e-08	0.427063	0.575	0.463	0.000424923
Igf1	2.78674e-08	0.333959	0.694	0.558	0.000578081
Adam12	3.48916e-08	-0.266024	0.138	0.254	0.000723792
Magi2	3.51982e-08	0.369848	0.672	0.548	0.000730152
Grid2	4.95915e-08	0.597894	0.558	0.464	0.00102873
Gm47271	5.12035e-08	-0.276607	0.262	0.394	0.00106217
Stau2	6.7324e-08	0.277071	0.404	0.277	0.00139657
Dpyd	6.9083e-08	0.378458	0.697	0.606	0.00143306
Rgs6	7.0628e-08	-0.381479	0.755	0.836	0.00146511
Rbpms	7.19375e-08	0.305793	0.867	0.827	0.00149227
Adamts6	7.5493e-08	0.334114	0.552	0.432	0.00156603
Gab2	1.08929e-07	0.298853	0.899	0.866	0.00225963
Cgnl1	1.20768e-07	-0.270061	0.188	0.301	0.0025052
Zfp521	1.31475e-07	-0.308056	0.652	0.765	0.00272732
Gulp1	1.89207e-07	0.309852	0.8	0.76	0.00392492
Epha3	2.36636e-07	-0.340911	0.62	0.76	0.00490878
Adamts17	2.38515e-07	0.28748	0.495	0.369	0.00494776
Pcdh9	2.88698e-07	0.614574	0.378	0.266	0.00598875
Stard13	3.40319e-07	0.283948	0.644	0.525	0.00705957
Aff1	4.04935e-07	0.260251	0.49	0.365	0.00839997
Ptprg	4.32264e-07	-0.30362	0.637	0.71	0.00896689
mt-Co3	4.53843e-07	-0.404872	0.477	0.607	0.00941452
Nebl	5.52265e-07	-0.297331	0.446	0.597	0.0114562
Ntn4	7.4914e-07	-0.254236	0.431	0.554	0.0155402
Cacna2d3	7.86551e-07	0.321296	0.378	0.263	0.0163162
Unc5c	8.12206e-07	-0.347547	0.312	0.427	0.0168484
Scn7a	9.65013e-07	-0.287444	0.177	0.284	0.0200182
Gm15261	1.1788e-06	0.347093	0.67	0.58	0.024453
Spidr	1.37993e-06	0.298433	0.531	0.438	0.0286252
Pam	1.39103e-06	0.275883	0.596	0.496	0.0288556
Bcl11a	1.55794e-06	0.271415	0.356	0.246	0.0323179
Rora	2.22062e-06	0.274804	0.932	0.92	0.0460646

### Sheet: Pericyte
gene	p_val	avg_log2FC	pct.1	pct.2	p_val_adj
Fnbp1l	3.79852e-31	0.916619	0.671	0.354	7.87965e-27
Nrxn3	4.34996e-27	1.34176	0.506	0.203	9.02355e-23
Scn8a	3.54732e-23	0.614639	0.685	0.401	7.35856e-19
Hbb-bs	8.90098e-22	0.318901	0.384	0.665	1.84642e-17
Gnas	2.61353e-19	-0.42516	0.974	0.998	5.42151e-15
Grik1	1.1689e-18	0.622529	0.31	0.077	2.42477e-14
Lyz2	2.42411e-18	-0.394349	0.117	0.373	5.02858e-14
Rsrp1	3.46008e-18	-0.532969	0.637	0.806	7.17759e-14
Tmem178	4.66402e-18	0.587786	0.649	0.394	9.67505e-14
Rora	1.3914e-15	0.541031	0.912	0.81	2.88632e-11
Etl4	1.21368e-14	0.585596	0.556	0.333	2.51766e-10
C030034L19Rik	1.41263e-14	-0.401512	0.177	0.407	2.93037e-10
Gm4258	2.82308e-14	-0.416787	0.279	0.518	5.85619e-10
Gm42418	3.19639e-14	-0.265887	1	1	6.63059e-10
Ccdc141	3.61099e-14	-0.464909	0.375	0.618	7.49064e-10
Nav3	4.64028e-14	-0.54119	0.069	0.254	9.62579e-10
Ablim1	3.58879e-13	-0.426229	0.305	0.537	7.44458e-09
Zcwpw2	3.21766e-12	0.317638	0.294	0.111	6.67471e-08
Ebf1	3.27296e-12	0.355155	0.995	0.998	6.78942e-08
Nox4	3.31681e-12	-0.632685	0.568	0.723	6.88039e-08
Col4a3bp	8.45347e-12	-0.280341	0.107	0.292	1.75359e-07
Slco3a1	9.13809e-12	-0.330402	0.198	0.414	1.89561e-07
Aff2	2.42912e-11	0.415623	0.914	0.806	5.03896e-07
Adamtsl3	2.52841e-11	0.431454	0.685	0.51	5.24493e-07
Lama4	1.21628e-10	0.343927	0.869	0.783	2.52306e-06
C430049B03Rik	1.82886e-10	0.58556	0.897	0.812	3.79378e-06
Wnt5b	2.44269e-10	0.39982	0.363	0.179	5.06712e-06
Enox1	3.16271e-10	0.436987	0.432	0.256	6.56072e-06
Hba-a1	3.58943e-10	0.461052	0.232	0.424	7.44591e-06
Cadm1	4.079e-10	0.457488	0.857	0.763	8.46148e-06
Hba-a2	6.87413e-10	0.324909	0.169	0.348	1.42597e-05
Slc2a13	1.31883e-09	0.527232	0.396	0.228	2.73578e-05
Slc9a9	1.57198e-09	0.358657	0.487	0.294	3.26091e-05
Plekhg1	1.61578e-09	-0.306346	0.115	0.273	3.35177e-05
Lepr	2.39572e-09	-0.298027	0.303	0.507	4.96968e-05
Alcam	2.67244e-09	-0.339142	0.251	0.441	5.54372e-05
4930447N08Rik	2.84896e-09	0.25336	0.993	0.983	5.90988e-05
Auts2	7.71953e-09	-0.392993	0.776	0.859	0.000160134
Pdzd2	8.44481e-09	0.314554	0.988	0.996	0.000175179
Sgip1	1.01706e-08	0.306329	0.95	0.934	0.000210979
Ano1	1.06216e-08	-0.291273	0.11	0.256	0.000220335
Ptprd	1.08605e-08	-0.354342	0.329	0.514	0.00022529
Foxp2	1.49609e-08	-0.268929	0.126	0.277	0.00031035
4933431K23Rik	1.55158e-08	0.359823	0.759	0.67	0.000321859
Mark1	2.79736e-08	-0.342702	0.358	0.512	0.000580283
Fn1	4.43517e-08	-0.318397	0.401	0.582	0.000920031
Vcl	4.92804e-08	0.400884	0.737	0.644	0.00102227
Macf1	5.12017e-08	-0.341351	0.89	0.938	0.00106213
Nfia	6.07881e-08	0.267179	0.993	0.97	0.00126099
Mcam	6.11428e-08	0.296604	0.809	0.695	0.00126835
Phldb2	7.98822e-08	-0.312983	0.406	0.574	0.00165708
Elmo1	8.45523e-08	-0.336728	0.15	0.301	0.00175395
Dleu2	2.02877e-07	0.398558	0.85	0.768	0.00420849
Tenm4	2.12549e-07	0.31523	0.496	0.337	0.00440912
Acta2	2.26284e-07	0.451085	0.348	0.207	0.00469404
Strbp	2.88907e-07	0.383246	0.757	0.674	0.00599309
Limch1	2.96446e-07	-0.368674	0.227	0.373	0.00614947
Col4a1	5.41998e-07	0.281387	0.957	0.921	0.0112432
Ltbp2	6.04428e-07	0.253867	0.506	0.352	0.0125383
Cyp7b1	7.07998e-07	-0.447478	0.449	0.584	0.0146867
Gm17276	7.13443e-07	0.254774	0.635	0.473	0.0147997
Dock4	8.05305e-07	-0.271259	0.282	0.433	0.0167052
Ror2	8.47523e-07	-0.276162	0.236	0.384	0.017581
Carmn	9.38938e-07	0.274386	0.854	0.791	0.0194773
Klhl23	1.33065e-06	-0.276139	0.721	0.832	0.0276029
Gm21798	1.40315e-06	0.425225	0.573	0.433	0.029107
Fam117b	1.69241e-06	-0.312665	0.446	0.569	0.0351074
Sorcs2	1.90451e-06	0.29179	0.382	0.247	0.0395071
Adcy8	1.94195e-06	0.430992	0.642	0.516	0.0402838
Pknox2	2.04424e-06	0.304657	0.594	0.456	0.0424058
Pde4d	2.27429e-06	-0.296539	0.15	0.279	0.0471779

### Sheet: Mesenchymal Progenitor
gene	p_val	avg_log2FC	pct.1	pct.2	p_val_adj
Lyz1	2.12731e-07	-0.645398	0.051	0.379	0.00441289
Alcam	2.64412e-07	-0.83891	0.513	0.833	0.00548497
Lyz2	5.86668e-07	-0.859579	0.154	0.47	0.0121699
